# A faithful in vivo model of human macrophages in metastatic melanoma

**DOI:** 10.1101/2021.09.09.459682

**Authors:** Valentin Voillet, Trisha R. Berger, Kelly M. McKenna, Kelly G. Paulson, Kimberly S. Smythe, Daniel S. Hunter, William J. Valente, Stephanie Weaver, Jean S. Campbell, Teresa S. Kim, David R. Byrd, Jason H. Bielas, Robert H. Pierce, Aude G. Chapuis, Raphaël Gottardo, Anthony Rongvaux

**Author notes:** **Corresponding author:** Anthony Rongvaux; Fred Hutchinson Cancer Research Center, 1100 Fairview Ave. N. – D3-100, Seattle, WA 98109 USA. These authors contributed equally (Valentin Voillet, Trisha R. Berger).

## Abstract

Despite recent therapeutic progress, advanced melanoma remains lethal for many patients. The composition of the immune tumor microenvironment (TME) has decisive impacts on therapy response and disease outcome. High dimensional analyses of patient samples can reveal the composition and heterogeneity of the immune TME. In particular, macrophages are known for their cancer-supportive role, but the underlying mechanisms are incompletely understood, and experimental in vivo systems are needed to test the functional properties of these cells. We characterized a humanized mouse model, reconstituted with a human immune system and a human melanoma, in which: (1) human macrophages support metastatic spread of the tumor; and (2) tumor-infiltrating macrophages have a specific transcriptional signature that faithfully represents the transcriptome of macrophages from patient melanoma samples and is associated with shorter survival. This model complements patient sample analyses, enabling the elucidation of fundamental principles in melanoma biology, and the development and evaluation of candidate therapies.
