## Supplementary Table 2 for "A faithful in vivo model of human macrophages in metastatic melanoma"

### Sheet: Supplementary Table 2A
Supplementary Table 2A. Enriched markers in clusters MPS1-MPS11 (related to Figure 3A-C and Supplementary Figure 2B).
For each cluster the list includes enriched markers found using FindAllMarkers R function (with test.use = ‘MAST’ and latent.vars = ‘nUMI’ as parameters). All markers are significant (FDR 5%)
Enriched markers are ordered from most (top) to least (bottom) significant, as defined by the expression difference in the respective cluster compare to all other clusters.
MPS1	MPS2	MPS3	MPS4	MPS5	MPS6	MPS7	MPS8	MPS9	MPS10	MPS11
FTL	FCGR3A	NAMPT	LDHA	CD1C	SNX3	HMGB2	RPL37A	JCHAIN	JCHAIN	BIRC3
IGLC3	IFITM2	S100A10	CTSL	CLEC10A	CPVL	RP11-1143G9.4	RPL37	RPS27	GZMB	MARCKSL1
IGKC	LST1	PPIF	SPP1	HLA-DQB1	CLEC9A	HMGB1	RPS29	TCF4	IRF7	FSCN1
IGLC2	CFD	LMNA	CTSD	HLA-DPB1	CPNE3	HIST1H4C	RPS15	LILRA4	LILRA4	CCR7
GIMAP4	MS4A7	EZR	CCL2	CD1E	C1orf54	RPS21	RPL39	PLAC8	SEC61B	TXN
GPX1	OAZ1	CD44	PLIN2	HLA-DPA1	IDO1	STMN1	RPL34	ITM2C	C12orf75	LAD1
AIF1	CYTIP	EMP3	CXCL8	IL1R2	CADM1	MPO	RPL36	CCDC50	CCDC50	LAMP3
DUSP1	TCF7L2	EMP1	CD63	HLA-DQA1	DNASE1L3	RPL37A	RPL38	UGCG	TSPAN13	CD83
IGHM	PTPRC	PLAUR	GSTO1	HLA-DRA	CLNK	KIAA0101	MNDA	MZB1	TPM2	NUB1
FOS	C5AR1	APOBEC3A	TIMP1	CST3	XCR1	H2AFZ	RPS24	IRF8	LTB	GPR157
CTSS	HES4	LGALS2	GAPDH	FCER1A	CCND1	HMGN2	RPS27	IRF7	ITM2C	VOPP1
FCN1	FTH1	LRRFIP1	PGK1	IFI30	WDFY4	RPL39	RPLP2	RPS8	GPR183	STK4
TYROBP	PILRA	AHNAK	CXCL3	CD74	IRF8	RPLP1	MT-ND3	BCL11A	SERPINF1	RAB9A
CCL3	PECAM1	IL1B	C15orf48	HLA-DRB1	S100B	TOP2A	RPL28	GZMB	TCF4	BASP1
IFITM3	CTSS	CDKN1A	CTSB	HLA-DMA	RGS10	MT-ND3	S100A12	C12orf75	PLD4	GABARAPL2
IL32	CD300E	OSM	CD163	JUNB	NAAA	ANP32B	RPL41	PLD4	CLIC3	CFLAR
IGHA1	COTL1	S100A4	CD14	GPR183	CST3	MKI67	RP11-1143G9.4	FAM129C	PTCRA	KIF2A
KLRB1	STXBP2	TAGLN2	FN1	JAML	FNBP1	RNASE2	RPL32	CLEC4C	SPCS1	SQSTM1
CSF1R	MTSS1	MCL1	TPI1	HLA-DMB	HLA-DOB	RPS29	RPS21	RPS28	ALOX5AP	KDM2B
C1QA	PRELID1	NEAT1	ALOX5AP	ARL4C	RAB7B	RPL35	RPL35A	SEC61B	LINC00996	NRP2
LGALS3	SPN	TYMP	ENO1	AXL	RGCC	PRTN3	LYZ	SPIB	MZB1	ID2
MS4A6A	SAT1	CD99	GLUL	PKIB	TACSTD2	RPLP2	RPS28	SERPINF1	UGCG	MGLL
GZMA	POU2F2	TUBA1A	MARCO	SPIB	EEF1B2	PTMA	RPL22	SPCS1	PLAC8	RELB
IFI30	BID	SH3BGRL3	ALDOA	IFITM3	ENPP1	NUCKS1	RPL31	SELL	CLEC4C	CCL22
ZFP36L2	VASP	HBEGF	TREM1	RGS2	BATF3	AZU1	RPL26	RPS4X	SMPD3	IL7R
LGALS2	APOBEC3A	ATP2B1	UPP1	FOS	TMSB4X	RPL38	RPS17	TSPAN13	DERL3	MARCKS
ZFP36L1	SPI1	G0S2	ANXA5	HLA-DOA	HLA-DPB1	TUBB	RPS11	CCDC186	MAP1A	SLCO5A1
C1QB	LYN	ETS2	JUN	DUSP2	PPT1	RPL36	S100A8	RPS23	CYB561A3	PNRC1
ITM2B	LRRC25	H3F3B	CLEC5A	CD69	PNMA1	RPS28	RPS13	RPL37	SPIB	POGLUT1
CCL5	BIRC3	CD55	SLC11A1	GPAT3	DBN1	UBE2C	RPLP1	TPM2	IRF8	IDO1
PLA2G7	B2M	MXD1	GPNMB	NR4A1	HLA-DQB1	PTTG1	RPL35	MAP1A	APP	RPS27L
CCL4	IFI30	S100A11	FCER1G	NR4A2	TAP1	TYMS	RPS25	BLNK	MYBL2	REL
PSAP	IFITM3	B3GNT5	CCL7	PHACTR1	TMEM14A	CENPF	TMSB10	DNASE1L3	PTGDS	DAPP1
CD68	ZFAND5	TIMP1	FBP1	CACNA2D3	KCNK6	CDK1	DEFA3	RPS12	SLC7A5	CCL19
DOK2	SERPINA1	VIM	PKM	FCGR2B	ZNF366	ELANE	C14orf2	STMN1	PPP1R14B	MIR155HG
CTSB	RAP1B	CRIP1	BCL2A1	ENHO	ENSA	RPL37	RPL27	RNASE6	PLP2	BTG1
IGSF6	TNFSF10	COTL1	ATP6V1F	CD5	LSP1	DUT	UBA52	APP	FAM129C	CD200
SLC7A7	TNFRSF1B	ATP13A3	ADM	TCTN3	ID2	GTSE1	RPS18	RPS15A	SLC20A1	CDKN1A
HLA-DRB5	HLA-C	CD300E	RNASE1	IGKC	GCSAM	C14orf2	RPL27A	RPS29	TRAF4	IL32
NFKBIA	CDKN1C	PDE4B	MCEMP1	ZFP36	PSMB9	LYZ	RPS26	RPL34	SELL	ETV3
CLEC10A	LRRFIP1	GPCPD1	BNIP3	INSIG1	HLA-DPA1	CTSG	NDUFB1	SRP14	IL3RA	PTGIR
NKG7	RHOC	ADGRE5	ANGPTL4	IGHM	CYB5R3	ASPM	RPL23	RPS3A	NEK8	TRAF1
GIMAP7	CD48	FCN1	VCAN	NFKBID	PDE4DIP	MS4A3	RPL30	ALOX5AP	SLC15A4	LSP1
JUNB	HLA-B	ANXA1	ANXA1	IER2	AIM2	RPS24	RPS23	PTCRA	RPL3	CCDC28B
FYB	PPM1N	LITAF	SEC61G	IGSF6	ICAM3	HMMR	RPL7	RP11-117D22.2	OFD1	RASSF4
LIPA	SAMSN1	CRIP2	CXCL2	TRIB1	RAB32	RPL41	RPS15A	RPL6	BCL11A	TUBB2B
C1QC	HLA-E	JUND	LAPTM5	HERPUD1	CCSER1	BIRC5	RPL19	RPL37A	CXCR3	TNFAIP2
DNASE2	PTPN6	ANXA2	S100A11	IGLC3	PLCD1	NAA38	ATP5L	GAPT	PRMT9	NAA25
ATF3	FGR	MT-ND1	PHLDA1	PPP1R14A	NAP1L1	TUBA1B	RPL36A	RPL23A	ST6GALNAC4	ARHGAP10
CYBB	VMO1	RTN4	TGFBI	IGLC2	NET1	RPL34	RPS12	OFD1	RPS3A	NCCRP1
SAT1	EMP3	EIF1	OLR1	DHRS9	SHTN1	RPS12	RPS27A	RPS20	TCL1A	ISCU
HNMT	CORO1A	YBX3	APLP2	MAP3K8	CD74	RPS15	COX7C	LINC00996	SMIM5	RAB8B
GIMAP1	SIGLEC10	AREG	SLC16A3	IFITM1	MPEG1	CDKN3	RPL13A	RPS27A	SUSD1	TBC1D4
TMEM176B	JUNB	JUNB	NOP10	LSP1	APOL3	RPS20	RPL21	HSP90B1	DNASE1L3	RFTN1
ASAH1	NAMPT	NCF1	C4orf3	CD83	ACTB	NUSAP1	RPS14	SMPD3	ARL4C	ACHE
CARD16	NEAT1	TSPO	MS4A4A	ABI3	FKBP1B	AURKB	ATP5E	HERPUD1	LRRC26	LIMCH1
IFI6	WARS	CREM	SDCBP	CCL5	VAC14	RP11-620J15.3	RPL12	PTGDS	RPS4X	MALAT1
TRAC	LILRB2	CAST	VSIG4	RP11-404O13.5	C1orf21	RPS23	CSTA	RPL3	RGS1	CSF2RA
GRN	TPPP3	MT-CO1	ERO1A	IL18	C1orf162	SMC4	S100A9	RPL27	SCT	RGS1
AOAH	LYST	DUSP2	FABP5	SGK1	DGAT2	RPS17	UQCRB	IL3RA	PLA2G16	TRADD
CD9	SOD2	SAMSN1	DAB2	ENTPD1	BTLA	ANP32E	ATP5I	RPL5	HERPUD1	EBI3
HLA-DMA	S100A11	ICAM1	S100A6	C10orf128	NDRG2	CKS1B	ATP5G2	CD164	IRF4	TFPI2
TMEM176A	RGS19	S100A6	IL1RN	LGALS2	LAG3	RPS18	RPL24	EEF1A1	RPL10A	GRSF1
CCL3L3	CLEC12A	FLNA	IER3	CCND2	CAMK2D	H2AFV	ATP5J2	RPL23	ZFAT	GPBP1
BLVRB	SNX18	MALT1	CSTB	ITGB2-AS1	SNX22	PRC1	TOMM7	RPL39	RPLP0	ANXA6
GPX4	S100A4	GK	MIF	CTSH	FBXO27	CCNA2	RPL11	RPL31	PTPRS	DUSP4
ZEB2	ISG15	SOCS3	ENG	RGS1	KIF16B	RRM2	IGLL1	RPS6	RAB11FIP1	TUBB6
CAMK1	PSAP	KDM6B	SLC2A3	CD33	MARCKSL1	RPL32	UQCR11	CLIC3	SEL1L3	ERICH1
MARCKS	HCK	FOSL2	VIM	ATF3	FGL2	DEK	TMA7	NUCB2	RPS2	LY75
HLA-DMB	TMEM176B	NR4A1	FAM162A	RPS2	PPM1J	RPS26	RPS8	CYB561A3	PROC	CD40
RNF130	FCER1G	CAPN2	PLTP	REL	LSM6	S100A8	MRPL33	RPLP0	IDH3A	MREG
RPS4Y1	ARRB2	FGR	S100A9	UBE2E2	MZT2A	TUBB4B	VPREB1	RPLP1	RPL23A	CLEC2D
KCTD12	FAM45A	ATP1B3	CAPG	IGHA1	ACTG1	TMPO	SNRPF	SSR4	BLNK	NFKB1
MAFB	HN1	BACH1	PMP22	ATP1B1	VMO1	CENPE	CLEC10A	ZFAT	LAMP5	GPR137B
FAM26F	ICAM2	LCP2	HK2	CST7	KIAA0226L	TPX2	RPS3	RPL27A	RPL9	IL4I1
PRDM1	CD55	AHR	MGST3	CD2	PSME1	SNRPE	RPS20	RRBP1	PACSIN1	SYNGR2
SLC40A1	MAPKAPK3	NFE2L2	CYSTM1	CEBPD	ELOVL5	NDUFB1	MYEOV2	RPS13	SNRPN	NMRK1
CREBL2	DUSP1	EFHD2	AQP9	PTGS2	TLR10	CCNB2	RPS7	RPS25	GPX7	IL13RA1
TBXAS1	BIN2	TNNT1	FTH1	KCNK6	PARM1	DLGAP5	FCER1A	C1orf186	RPS27A	CCL17
CEBPD	LINC01272	SRGN	EGR1	EEF1A1	LGALS2	RPS8	RNASE2	VIMP	ERN1	PMAIP1
VAMP5	RGS2	PRELID1	WBP5	RP6-91H8.3	PPA1	RPS14	NDUFA3	RPL10A	TXN	GSN
ZNF331	TUBA1A	VCAN	LGALS1	ADAM28	TRMT112	RPL36A	TNFAIP8L2	RPL21	SOX4	CD274
GZMK	LY6E	IVNS1ABP	LAMP1	NDRG2	RAMP1	SNRPF	USMG5	RPL35A	RPS5	FAM60A
IFNGR1	RHOG	CDC42EP2	FTL	MAP4K1	PLPP1	RPL21	RGS18	RPL15	PLVAP	GPR132
STAT1	STX11	GLIPR2	CCL3L3	CXCR4	BASP1	RPS27A	UQCR10	RPLP2	SSR4	GPX4
RHOB	CX3CR1	PHF20L1	LINC01272	IL13RA1	ANPEP	BUB1	RPL5	RPL13A	MAPKAPK2	FNBP1
ATP1B1	SRSF5	SLC2A3	CD44	KLF4	FLT3	RPS27	COX6C	COMMD6	RNASE6	ANKRD33B
LY96	SLC7A7	ASGR1	CCL13	MAT2A	DENND1B	ATP5I	FCN1	RPS18	RUBCN	ZFAS1
CD36	MYO1G	BTG1	APOE	RPL10	SUB1	HNRNPA2B1	IL17RA	RPS11	DUSP5	GRAMD1A
ACP5	TKT	RNF19B	CCL3	GPR146	SERPINF1	NUCB2	EIF3M	GPM6B	RPL6	RUFY3
ABI3	CD52	MT-CYB	NUPR1	GNB2L1	HLA-DQA1	CCNB1	UQCRH	SCT	FCHSD2	TMEM176A
SERPING1	CPPED1	METRNL	SLCO2B1	LY86	C1QBP	CLEC11A	TXNIP	RPS21	EEF1B2	HMSD
CASP1	SLC31A2	FTH1	BNIP3L	HLA-DQA2	PLEKHA5	ZWINT	CARD16	RPSA	MYL12A	CLIC2
CCL4L2	BCL2A1	FPR1	SDC2	CD72	PTK2	RPL22	MEF2C	LUC7L3	SHD	TRAFD1
CHCHD10	HLA-A	LILRB3	FNDC3B	TUBA1A	RPL4	DEPDC1	VCAN	MYBL2	CTSC	CEP135
HMOX1	SLC11A1	STX11	HMOX1	ID3	SLAMF7	KPNA2	SNRPE	MEF2C	C1orf186	OPTN
TRBC1	NR4A1	MT-CO3	MMP19	PMAIP1	DUSP4	ATP5L	POLR2L	LAMP5	RPS8	TREML1
GIMAP2	EVI2B	SPI1	MRC1	C7orf50	C20orf27	MAD2L1	NFE2	SMIM5	CXXC5	TNFAIP8
CORO1B	CMTM6	CCR1	CD68	PEA15	MAP3K13	MT-CO3	CD36	RPL30	RPS3	PVRL2
SIGLEC1	SLAMF7	RIPK2	NPC2	GSN	GYPC	PRSS57	RP6-159A1.4	RPL38	RPL13	KLF6
BRI3	DRAP1	NLRP3	TMBIM6	ARF6	SERPINB9	TK1	HNRNPA1	RPS17	RUNX2	IRF1
CD302	ATP2B1	WARS	CXCL1	C1orf162	VAV3	ARHGAP11A	TCEB2	DERL3	RPS23	CD80
GNLY	ASAH1	CFP	SLC16A10	P2RY6	LIMD2	RPL23	CD33	EEF1B2	TNFRSF21	ANTXR2
LTA4H	NAP1L1	DPYSL2	IL6	FAM105A	CXCR3	RPL27	NDUFA1	RPS5	RPSA	CCDC81
CD3D	LILRA1	S100A9	CD53	LTB	SERPINF2	PCNA	ZFP36L2	IDH3A	PPM1K	PIM3
CTSH	CLEC2B	RNH1	RAB13	BASP1	BTG2	SMC2	ZFAS1	NGLY1	IGKC	PLA2G16
CD52	OAS1	MS4A6A	CCL20	CLNS1A	PTPRE	LSM5	PLBD1	PTPRS	RPL13A	CEP350
NR4A2	LIMD2	MT-CO2	LINC01094	BIN1	EIF3L	CDCA3	PTRHD1	TMA7	NPC2	ENO3
TKT	FAM110A	ITGAX	S100A8	RPL4	REC8	ARHGAP11B		RPS7	C12orf45	AOC1
NFKBIZ	DEDD2	GABARAPL1	APOC1	MPST	RPL21	CENPM		LTB	STRBP	ZBTB10
AKR1A1	ARPC2	SAT1	TNS1	YWHAH	BTF3	CENPW		NEK8	SCAMP5	BCL2L14
HLA-DQA2	LILRA5	MIDN	ARHGAP18	PON2	GSTP1	MT-ND4L		RPL32	EGLN3	IZUMO4
EVL	ZNF703	FGL2	TGM2	ITGB2	ASAP1	DHFR		RPL22	TMIGD2	ARL6IP5
CREG1	RNF149	TNFSF13B	SRGN	UVRAG	NUBPL	NCL		RPL9	CCDC186	H2AFZ
UTRN	SOD1	OTUD1	GAPLINC	AOAH	COX7C	KIF11		RPL41	RPL5	ZFP36L1
TRDC	RASSF5	CNBP	ANXA2	FAM26F	HLA-DRB1	CEP55		OST4	SIDT1	SPRED2
ALDH2	MYD88	PHLDA2	FPR3	RPL7A	RPL8	TMA7		SCN9A	ERP29	IL12B
LPAR6	RP11-81H14.2	CSRNP1	IFI6	SUSD3	REPIN1	PLK1		SEC61G	HSP90B1	ARHGAP22
TRBC2	ARPC5	PDLIM1	FCGR3A	ARPC1B	ITGB7	C21orf58		RUNX2	RPL15	GNG11
LY86	TSC22D3	BAG1	EDNRB	RPL3	HLA-DRA	RACGAP1		ERP29	RPS6	CYB5A
PHACTR2	GCH1	SCO2	MT1F	ZNF331	MYCL	RETN		RPL19	VIMP	KCNN1
CEBPB	HELZ2	NFKBIA	FCGR2A	RGS10	LRRCC1	RPS6		ZNF22	SIT1	TUBA1C
ATOX1	TYMP	CLIC1	PGAM1	IFT20	SRSF7	CENPA		TRAF4	HIGD1A	CST7
BLOC1S1	MTMR11	ACSL3	RETN	TMEM14C	MTERF2	HNRNPD		PPM1K	RPL10	LINC00158
TMEM173	IRF1	GNB2	CTSA	ACAA1	HLA-B	SNRPG		EPHB1	RPS7	NABP1
RARRES3	CXCL16	CARD19	ACP5	FCGRT	P2RY14	RAD21		SEL1L3	RPS12	MAP3K13
PHACTR1	RRAS	MTHFD2	LRPAP1	BTN2A2	RPL23A	RPS13		CHD9	TTC39A	SOCS1
TPP1	MALAT1	ARHGDIA	PLAUR	SSR1	TSPAN33	CDC20		SIT1	COBLL1	NET1
PLEKHO1	VNN1	UBE2B	CLIC1	EVL	PABPC1	SNRPD1		RPL13	GAS6	ADAM8
EVI2A	ABHD5	MYADM	MT1X		LMNA	IGLL1		RPL24	CXCR4	UBC
NAGK	VMP1	STAT3	S100A10		MAP2K6	NUF2		SMC6	CARD11	VDAC2
RP11-796E2.4	RAB10	MT-ND2	MT2A		LYRM4	RAN		RPL35	BTG2	CMTM6
HBB	ARHGDIB	YWHAZ	KIFC3		DAPP1	FAM101B		STRBP	CHAF1A	CYTH1
	HAVCR2	THBD	FCGR1A		ATP1A1	LMNB1		FAM213A	LILRB4	CERS6
	H3F3A	PTP4A2	RAI14		CKLF	CASC5		NACA	RP11-117D22.2	TIAM2
	CD53	MVP	RNF181		CDK2AP2	UQCRH		TNFRSF17	RPS14	GADD45A
	ABI3	C5AR1	NPL		ISG20	RPA3		TPT1	AEBP1	SRGAP1
	DPEP2	DIAPH1	SLAMF9		FNIP2	MRPL51		RPL26	RPL7A	SLC7A11
	C19orf38	SERPINB1	CNIH4		RPLP1	KIF15		BCL7A	EEF1A1	NRXN2
	PLAUR	INSIG1	ATP6V0B		PDIA3	FAM111A		LDHB	PARK7	LRRK1
	EIF1	TPPP3	TCEB2		ROGDI	HJURP		PPIB	SRP14	RHOF
	MCOLN1	FAM49A	HSPA5		DST	HIST1H1D		RPS16	RPL18	FOXN2
	PPDPF	SOD2	LGMN		EIF3H	RPL7		ST6GALNAC4	RPL23	TMCC3
	RP11-362F19.1	GPX4	CREG1		RPS21	SGOL2		RPL11	RPS18	SYNPO2
	CCPG1	BHLHE40	RALA		RPL14	CLSPN		TMIGD2	FAM213A	RAB30
	LTA4H	DYNLT1	MYL6		RPS16	UHRF1		RPS3	COMMD6	GPR153
	RAB8A	RHOC	HILPDA		SUSD3	KIF2C		GPATCH11	RPS6KA4	ARAP2
	CAPZB	GLUL	ZFP36L1		RPL27A	RPL12		MAPKAPK2	IFI44L	CKB
	BTG1	UPP1	DEFB1		RPS11	NCAPG		P2RY14	GNG7	IL15
	GMFG	PDE4A	SLC39A8		PTMS	CCNF		FAU	DCK	ATXN7
	RHOB	RNF149	CXCL5		TAP2	NREP		ERN1	RPS27	MAP3K14
	MBD2	IER2	HEXB		RPL5	ARL6IP1		FAM60A	LY9	TVP23A
	ATG3	ADAM8	SLC25A19		SEPT6	HMGN1		SLC38A1	RPL27	S1PR1
	NFKBIZ	GNAI3	USMG5		UCP2	MYB		RP11-356I2.4	RPS15A	COMMD2
	HAGH	ETF1	LAPTM4A		PON2	HIST1H1B		SLC15A4	ABHD15	SNN
	RNF13	ITGB2	LIMS1		GNG7	NFE2		SVIP	ISG20	SH3PXD2A
	CD79B	CPPED1	TCEB1		CST7	HNRNPA3		RPL7A	BST2	AC079767.4
	ARL6IP5	MARCKSL1	VKORC1		C3orf58	COX8A		PLP2	RPS16	OSTF1
	CHST7	GRB2	ACTN1		HSDL2	RPL35A		NPC2	SEMA7A	HSPB1
	RP11-1008C21.1	TRMT6	RP11-670E13.6		SLC46A3	SPC25		DHTKD1	PPIB	FDPS
	ARAP2	CMTM6	PRDX1		ANXA6	LDHB		GNB2L1	PMEPA1	RAB11FIP1
	RBBP8	PICALM	VEGFA		DCTPP1	CDCA7		RPL4	RPL19	CD1B
	C10orf54	TREM1	HM13		FUCA1	HMGB3		RPL10	DNAJC7	CASP7
	AIF1	SH2B3	SLC25A37		RPSA	RPS3		AC011893.3	MPEG1	RAMP1
	CD68	SRSF5	DNAJB1		RAB29	RPLP0		ZCCHC11	CD2AP	TANK
	RARA	IQGAP1	RGCC		RPL31	CDCA8		LINC00865	AC023590.1	CIRBP
	SARAF	AKIRIN2	RAB1A		NAV1	RANBP1		MRPL36	UNC93B1	C17orf99
	MT2A	TNFAIP3	HNMT		APOL1	RPL27A		MPEG1	NUCB2	IRF4
	GBP2	MIR3945HG	SH3BGRL3		PTGES2	NEK2		GNG7	HINT1	NFKB2
	ITGAL	REEP5	FOS		CNN2	CKAP2L		RPS14	PHEX	YPEL5
	CALM2	CALM2	CD59		RPLP0	RPS19		RPL7	KIAA0226L	ARNTL2
	ARL4A	MT-ATP6	POMP		RPL18A	TMEM258		ATP5E	RPLP1	CHST7
	MDM1	IFI30	SLC3A2		PSME2	MRPL33		HIST1H4C	OCIAD2	TUBB2A
	SUPT4H1	OAZ1	SLC2A1		NCOA7	KIF20A		SIDT1	AC104024.1	ACTB
	PRDX1	ARL4A	NDUFS5		MBP	KIF14		PNISR	VASH2	ADAM12
	TPM3	DDX21	NRIP3		PFDN2	FOXM1		IGLL1	WNT10A	FAM129A
	ABRACL	GNAI2	DAD1		P2RY6	RRM1		HINT1	TPT1	ALCAM
	CSTB	NFIL3	ADAM9		DBNL	NCAPD2		PLEK	SNHG7	FILIP1L
	CHST2	SHKBP1	CALM1		ATG3	HELLS		LRRC26	NLRP7	LYST
	RNF144B	JMJD1C	ANKRD28		HMGA1	MND1		PPP1R14B	FUZ	PTGES2
	KLF3	PNPLA8	BCAT1		TPD52	MZT2B		ASIP	ADGRG5	HMGCS1
	TBC1D8	AIM1	CD151		RPS23	CDCA2		SNRPN	SMIM6	FOXP1
	CD37	PIM1	TUBA1C		BLOC1S6	RPSA		CD2AP	RPS10	CLPTM1
	CD47	PPP1CB	PRNP		CLIC2	BUB3		TCL1A	RPL4	CLLU1
	RABGAP1L	CYTIP	NRP1		QPCT	SERPINB10		TMEM8B	CDKN2D	PSD3
	SLC2A6	IER5	EMP1		PRCP	RPS15A		ZDHHC17	RPL11	LOR
	PPP1CA	CD9	NDRG1		APH1A	TUBA1C		FKBP2	RPS13	ST3GAL5
	CDKN1A	PPP4C	CD82		HSPA8	ANLN		TNFRSF21	MMP23B	EIF1
	G0S2	CHD1	FOSB		SLC25A6	RPS3A		KIAA0226L	GPM6B	HLA-DQA1
	LILRB1	RAP2B	IFI27L2		NME4	TTK		CKS2	ARID3A	RAB5B
	PIM3	CD52	ETV5		RPS24	USP1		AKAP9	YPEL1	RAB10
	MTPN	GNA13	TREM2		CD59	RPL28		HMGN1	MDFIC	CD1E
	CUX1	FOSB	HSPA1A		COX5A	KIF4A		GPX7	PHB	ATF4
	SH3BGRL	TSC22D3	F13A1		RPL30	TACC3		RPS24	TMEM8B	H2AFY2
	IRF9	LDLR	MAF		HPS5	SPDL1		ZDHHC4	SLC35E1	BTG3
	UBC	CCNY	BCAP31		RHOF	CKS2		DHRS7	SLC12A3	SLC41A2
	SYTL1	THBS1	QSOX1		RPS3A	TOMM7		RPS19	JAML
	CDKN1B	STARD4	MSR1		AKR7A2	NDC80		WNT10A	SVIP
	IFIT3	EIF5	ABCA1			RPS25		CUX2	STMN1
	ARHGAP30	CAP1	PDXK			BUB1B		AHI1	TLR7
	TSPO	PFDN1	CD9			CDCA5		A1BG	RPS11
	NAAA	OXSR1	RPS27L			KIF23		RPL18	CCR10
	PSMB9	PTAFR	MPP1			UQCRQ		EIF3F	BLK
	NCF2	STK17B	TNFRSF12A			KIF22		PPM1J	CUX2
	CASP1	PELI1	DSE			NCAPH		OSTC	AC011893.3
	FKBP1A	ARRDC3	SERPINA1			ATAD2		CYP46A1	RPS20
	GNB2	CEBPB	DHRS3			SMC1A		RPS26	MALAT1
	CISH	EML4	LAIR1			H2AFX		OCIAD2	GAPT
	MAFB	ATF4	ABCG1			DIAPH3		KCTD5	CKS2
	CDC42EP2	KCTD20	DRAM1			CENPN		PAFAH2	ZC3HAV1
	SH3GLB1	IRF2BP2	IL7R			COX6C		AC023590.1	RNASET2
	TFRC	SERTAD1	HSP90AA1			RPL31		PARK7	XBP1
	SMPDL3A	RBPJ	GK			BRCA1		RPL36A	ARHGAP24
	FMNL1	MSN	TPM4			NASP		UBE2J1	RRBP1
	FYB	CLEC7A	CIB1			MCM7		CCDC189	RPL21
	GSTK1	MBOAT7	FOLR2			S100A12		RPS10	CD164
	SOCS3	SMAP2	HIF1A			PLAC8		COBLL1	ATG101
	RAC2	ARF6	LGALS3			SET		CXXC5	NME8
	WASF2	GNB1	BRI3			HNRNPAB		BICD1	CIB2
	ZFAND6	CYLD	SQRDL			RAD51AP1		FAM43A	RP11-542M13.3
	SHKBP1	HLX	HPCAL1			RPL26		NPC1	NACA
	MAP2K3	ITGAM	CST6			MIS18BP1		CXCR3	OPN3
	ADA	NR4A3	SOD2			POLQ		NPM1	ADA
	DDX5	RBM47	GCHFR			SPC24		CTSC	TOX2
	TNIP1	SLCO3A1	RBPJ			TROAP		HIGD1A	CHML
	H3F3B	DUSP6	PLAU			ASF1B		CYTH4	SOCS1
	TAOK3	PLEC	CH25H			DTYMK		IFI44L	RP11-73G16.2
	UBE2R2	CTNNA1	CTB-61M7.2			RPL13		PHB	FAM53C
	SELT	PLBD1	MMP14			KIF20B		AEBP1	SLC38A1
	VNN2	CYBA	TMEM251			CBX5		TNNI2	ALG2
	CACUL1	CBX6	SPRED1			MT-ND1		WDR66	TARBP1
	SEPT9	ATP6V0D1	PLD3			C1QTNF4		TOMM7	CLN8
	PCGF5	GNAQ	NDUFB4			TIMM10		CDCA7L	DRD4
	NFE2L2	HCK	P4HA1			FEN1		CHST12	EPHB1
	RXRA	H1FX	LHFPL2			MGST1		RPN2	RP11-182L21.6
	TUBA4A	TNFRSF1A	TYROBP			SLC44A1		MINA	PTMS
	CAMK1	SH3BP5	IDH1			UBA52		RNASEH2B	NGLY1
	FAM49A	HIP1	GLIPR2			CENPU		ZEB1	GNB2L1
	ALDOA	RAB20	ENO2			DEFA3		RAC2	AHI1
	PIM1	SYAP1	HSPB1			NPM1		RPL28	KRT10
	CFLAR	SGK1	ECM1			DDX39A		MYL12A	IDS
	CCM2	NFAT5	PDLIM7			RPS4X		CYSLTR1	KCNA5
	SMAP2	HES1	ITGA5			PPIA		ABHD15	RPL27A
	FAM65B	LIMD2	GNA15			ORC6		PROC	RP11-71G12.1
	MXD1	UBE2D1	PET100			LBR		DCPS	COQ7
	NADK	RAB21	DUSP6			CNTRL		TARBP1	FUT7
	C9orf72	DOK2	ME2			CENPK		MDM4	P2RY14
	PTP4A2	APLP2	SMS			AURKA		APBB1IP	AZIN2
	PHTF2	ADGRE2	HSPH1			PRKDC		PNN	ST3GAL2
	BAZ1A	CDC42	AK4			RPL9		APEX1	ODC1
	CFP	CFLAR	DDIT4			ESCO2		KCNA5	LGMN
	ADAMTSL4	PARVB	CCR1			UQCR11		ADGRG5	AREG
	SIDT2	GMFG	HSPA6			SRSF3		MCOLN2	SLA2
	PTP4A3	NQO2	CD81			CCDC34		GGA2	TMEM109
	SMCHD1	RASSF5	ASPH			NCAPG2		RASD1	MANF
	TMC6	PYCARD	CH17-373J23.1			BRCA2		RP11-542M13.3	ZDHHC4
	ST3GAL5	SERPINB9	CCL18			EEF1B2		COX7C	BCL7A
	RPS27L	RBMS1	C1QC			ANP32A		C9orf142	SCN9A
	HEXIM1	MNT	GPI			WHSC1		GABPB1-AS1	SPNS3
	RIPK2	ZSWIM6	FLOT1			UBE2T		ZRANB2	IGHM
	SAMD9	REL	HCST			RPS16		PHEX	LDLRAD4
	IFIT2	MOB3B	GRB2			PRIM1		ST3GAL4	RPL30
	MYO1F	PIGX	DEGS1			HIST1H1E		RP11-73G16.2	CSNK1E
	IRAK3	AP1S2	CEBPB			NUDT1		CIB2	RECQL5
	TMEM165	NDEL1	VDAC1			HSPD1		NME8	FEZ2
	FCGR2A	EIF4G2	CTSZ			MCM4		C12orf45	HRH2
	CSK	PIM3	ANKH			HNRNPU		CD7	CD7
	GPBAR1	TAF13	LY96			FBXO5		ATP5L	KIAA0125
	TYROBP	RAB11FIP1	IL4I1			CKAP2		DEFA3	PPP2R5C
	CCNDBP1	CISH	CCL4			S100A9		TMEM258	MED26
	OSBPL8	AVPI1	SNX2			GGH		SERPINF2	CYFIP2
	PTGES3	TNIP2	NCEH1			TTF2		PEBP1	MEF2C
	MKRN1	IL10RA	TTYH3			ZFAS1		KIAA0125	TSPYL2
	TADA3	ADAM15	BLVRB			NONO		DNAJA1	LHFPL2
	KLF2	ATP6V1B2	NINJ1			CDK6		FAM214A	ENPP2
	SLC35E3	UBL3	ANPEP			RPL13A		CLN8	GTF3A
	MAP3K1	VASP	MAFB			MNDA		MANF	P2RX1
	SNN	CAMKK2	RHEB			NDUFA2		TLR7	SEPT1
	KYNU	ARL8B	PFKP			COX7C		FCHSD2	EIF3L
	SSNA1	TLE3	UQCRQ			NGFRAP1		IL18R1	POLB
	MSN	IFITM3	FCGR2B			MYEOV2		EMB	RPL31
	FLNA	KRAS	PAPSS1			POLR2L		PACSIN1	PRMT7
	MRAS	CD69	TMEM167A			EZH2		CERS6	DHRS7
	ABHD3	VMP1	SDF2L1			SGOL1		PPARA	TNFRSF17
	PRR13	PAK2	TCN2			CSTA		DCK	PIM2
	SRD5A1	PLEK	LEPROT			UBE2S		RP11-71G12.1	ATP13A2
	TBC1D10C	RHOU	ACTB			CIT		DNAJC7	SUB1
	DYNLT1	NABP1	FCGRT			UQCC2		LMAN1	TUBB6
	GPSM3	RHOA	SLIRP			MZT2A		SMIM14	NIPA1
	SEC14L1	ANPEP	H2AFJ			ATP5E		RP11-160E2.6	LDHB
	ICAM3	SIGIRR	HPSE			RPL23A		ARGLU1	CHD9
	UTRN	CUL4A	THBD			HNRNPA1		SUSD1	UBE2E3
	ARID5B	PKN1	INHBA			UBL5		SEC63	PEBP1
	TAX1BP1	ISG15	HSBP1			EMB		E2F5	BANP
	FAM32A	FAM129B	MT1G			CDT1		VEGFB	RPL7
	PIH1D1	CSK	FLT1			RP11-84C10.2		SEC62	RASD1
	RNF167	HACD4	MRPS6			RPS11		CARD11	PNN
	SNHG15	DOCK2	PHC2			DTL		PMEPA1	CERS6
	NKTR	IKZF1	LUCAT1			TCF19		AFF3	RPL22L1
	SHISA5	ATG16L2	RBM3			ATP5J2		PCED1B	STAP1
	CARD16	KMT2C	STAB1			USMG5		CDKN2D	SMC6
	TXNIP	NDRG1	ASAH1			MELK		MAP2K6	KLF6
	THEMIS2	FMNL1	MGAT1			NDUFB11		DTX4	PPP1R2
	PPP1CB	RASSF2	PFN1			SMC3		TXN	KCTD5
	NR1H2	FAM129A	ATP6AP2			HSP90B1		EIF3L	YPEL5
	SSH2	RP11-138A9.1	RP11-160E2.6			HSP90AA1		P3H2	DPP4
	ACAA1	PTGER2	SLA			ITGB3BP		RPS15	CYBA
	NFKB2	RHOQ	MAP3K8			MCM3		UXT	TNNI2
	VAMP3	ARL5B	CD300A			RP6-159A1.4		TIFAB	NR3C1
	LAPTM4A	CD36	SLC43A3			SMIM24		SLC9A7	NDUFA9
	ITGB1	VPS37B	RP11-386I14.4			FBL		HNRNPA1	REPIN1
	RALB	FOXN3	RHBDD2			FAM111B		CDK2AP2	RNF5
	IFNGR2	DSE	SIRPA			RNASEH2A		ANKRD12	C1orf228
	SLC16A3	MAP3K8	SLC5A3			HP1BP3		TMED10	CD320
	IKZF1	ACOT9	MIR4435-2HG			RPL7A		SHD	NFATC2IP
	TSPAN32	NFKB1	TXNDC17			SNHG19		CH17-373J23.1	SLC2A1
	OGDH	APOBR	NDUFB3			HNRNPM		REPIN1	ITGAE
	GRK6	CTB-61M7.2	LRP12			WEE1		SOX4	SNRNP25
	HIST1H2AC	LIMS1	MXI1			MT-ATP6		MTDH	MAP2K6
	TRIM69	CPEB4	BZW1			COX17		THUMPD3-AS1	RP1-313I6.12
	ADRBK1	RXRA	GBE1			KIAA1524		IVD	PNISR
	UBE2B		BLVRA			NDUFA1		PDIA4	PNOC
	CDKN2D		C2			FANCI		PTPRE	DAAM1
	PSEN1		UGP2			PRR11		SRSF10	PTP4A3
	SELPLG		TMEM51			SERBP1		TRAM1	ZCCHC11
	SERP1		POR			HNRNPH1		RPL36	RPL34
	CALHM2		SEC62			SNRPD2		BTLA	PPP1R16B
	CDC42EP3		GRINA			CHEK1		TSPAN3	TP53I13
	RNASET2		SOAT1			ILF3		ARHGAP24	DDIT4
	FFAR2		SMIM4			WDR34		LILRB4	ANKRD39
	RHOA		ANXA4			PSIP1		TGFBI	RPS19
	MIDN		C4orf48			SOX4		TM9SF2	CTD-3193K9.4
	STK38		ATP5E			E2F2		PDCD4	PPP1R14A
	ERICH1		LMNA			SYNGR1		HMGN3	HMGN1
	TMEM154		PSAP			RPL24		CLCN5	FKBP2
	RP5-1171I10.5		TMED9			EMC9		GLTSCR2	DHTKD1
	YWHAZ		MT1E			CDKN2C		UBB	ARPC5L
	LILRA2		VAT1			TFDP1		NLRP7	CIRBP
	NUMB		ITGAV			CCP110		BCLAF1	NAPA
	ADGRE5		SNAI1			VPREB1		PLA2G16	TGFBI
	MAPK1		NDUFB2			PIF1		TRIM44	LPIN1
	NDFIP1		EIF4E			LSM3		USMG5	TMED9
	HSPB1		KCNN4			CDC25B		RNASET2	ST14
	TMEM59		UQCR11			MTFR2		SPCS3	ACOT7
	UBE2D1		HCFC1R1			KBTBD11		BST2	NOTCH4
	CAPZA2		CCL4L2			HN1		PDIA3	SLC25A4
	NCOA2		TOM1			GINS2		PYCR2	BTLA
	S100A6		TMBIM4			SUZ12		ADA	TTC39C
	ADGRE2		HPGDS			ZSCAN16-AS1		RPL22L1	RPS28
	SVIL		PLXDC2			SNRPD3		SYNRG	RPS17
	MYL12B		PTGS1			IGFBP7		BBX	CYP46A1
	STK17B		COX7B			RPL10A		HRH2	CBFA2T3
	PDE4B		CALR			TESC		TMEM63A	NPC1
	FPR1		DYNLT3			PA2G4		UTP3	RPS25
	SPATA13		KLF6			RPS7		DLEU1	PAG1
	SYNGR2		ACADVL			DNAJC9		DAAM1	RAC2
	NMI		S100A13			VRK1		NOTCH4	CYTH4
	JAK1		ATP6V1D			BARD1		MLEC	C12orf57
	C11orf21		GPCPD1			HERC5		CMTR2	NUP160
	MX2		P4HB			SNHG25		MCM6	CD99
	KLF11		BTG3			HINT1		SPCS2	C9orf142
	KLF6		SHFM1			SUPT16H		SEPT1	C11orf31
	NAGK		NRP2			GMNN		SNRPD2	EPS8L2
	CTD-2006K23.1		MGAT4A			CEP192		KRT10	RPL29
	RNF213		PPP1R15A			TOPBP1		DNAJB9	VPS36
	ACSL1		PIM1			SKA2		TTC14	ABCE1
	OASL		SLC11A2			ASRGL1		PRRC2B	RPL24
	GPBP1		TDP2			KIAA0930		P4HB	PRKCB
	EHD1		RP11-467L13.7			EIF4EBP2		MDN1	MRPL36
	OSTM1		LRP1			HDGF		BEX4	RHOF
	CLEC7A		EREG			AC090498.1		PRPF38B	P2RY6
	BAX		RGS1			SIVA1		EIF4B	WDFY4
	PIK3AP1		CTSC			MCM6		COX6C	AES
	MID1IP1		PLIN3			CCDC14		RBBP7	CD4
	LINC00877		FAM195A			COX6B1		SLC12A3	ANAPC16
	TNFSF13B		SNX10			RPL30		GNL3	KPTN
	CD69		LAMP2			DNMT1		C6orf48	NUP210
	PLAGL2		UBC			SLIRP		PLVAP	SFT2D2
	CIR1		SPCS2			MT-CYB		MARCH9	SETBP1
	TMEM176A		INSIG2			PHF19		MNAT1	HINT2
	SH3BP2		GCLM			PM20D2		EEF2	RP11-596C23.2
	WAS		HADHB			MT-ND5		IFI16	EXOSC5
	KRAS		MAP1LC3B			RPL39L		SPATS2	SNX9
	WAC		PTP4A1			SERPINB1		NCL	RNU12
	RSRP1		CD99			PNRC2		ST3GAL2	CLCN5
	SNX20		PSMD14			RPL3		SMARCB1	FHL1
	PPP1R11		EBNA1BP2			ATP5J		SSR3	RP11-356I2.4
	SDCBP		CXCL16			POLE3		TMED2	CHST12
	CECR1		MINOS1			EDEM3		TUBB6	MAN1A1
	AP2A1		PDK1			NOP56		FEZ2	LUC7L3
	NCF1		MFSD12			RBBP4		MORF4L2	TEX2
	ITM2B		NGFRAP1			CKAP5		S100PBP	OST4
	IER5		IRAK1			ATPIF1		HS3ST3B1	TMEM63A
	DNAJB6		CITED2			PF4		ZNF296	RPL37A
	IER2		TBCA			SON		BTF3	PAFAH2
	AGTRAP		RUNX1			TMEM256		C12orf57	RPL35A
	SH2D3C		TNFSF14			NDUFA3		GCC2	CREM
	SNX2		PNP			IMPDH2		WDFY2	CCDC189
	UBE2L6		IL1B			IDH2		TATDN3	INTS6
	KCNQ1OT1		BCKDK			SERPINB8		BRD2	SLC2A11
	GBP1		DNAJB11			IL17RA		MAN1A1	LINC00865
	TNFAIP2		SERTAD1			TIMELESS		PRR4	TRABD
	RECQL		ZFYVE16			MRPL57		BET1	ADAM19
	C5AR2		LITAF			MT-ND6		IRF2BPL	UBE2J1
	RILPL2		TPD52L2			HMGN3		SEPT6	FADS1
	CHD1		GPR137B			FAM46A		C8orf59	RBM3
	HMOX1		AMPD3			RPL19		EIF3E	SMARCB1
	MED4		COX20			GPSM2		FUT7	CHCHD2
	ANKRD13D		DARS			TAF15		POLE3	MDN1
	DAZAP2		C12orf57			DBF4		MYL6B	OGT
	PDE4A		CEP170			DHX9		SFT2D2	SPCS3
	ZBTB7A		CYP27A1			GGCT		PTRHD1	PDIA4
	MAP3K11		RP11-1008C21.1			PDIA6		ITGAE	USP11
	CCDC12		C1QA			FAM107B		BAZ1B	PIK3CG
	RASGRP2		ELL2			LSM7		RP4-647C14.2	C3orf58
	IL10RA		ARL8B			RMI2		HOXB-AS1	MINA
	CD44		NAMPT			MYCBP2		SNHG7	PAIP1
	NOTCH2		SSB			ATP5G2		SLC7A5	ZFP36
	TCIRG1		ATF5			RFC3		DDX18	GNA15
	SLC43A2		CD84			SHFM1		C1orf228	N4BP2L1
	C3AR1		EMC3			HIRIP3		FBL	USF2
	MPHOSPH8		ETS2			ANAPC11		TMEM107	DNAJA1
	HLX		BHLHE40			C19orf48		ZNF791	CBX4
	IL10RB		CTD-3252C9.4			RPS5		PDE7A	IFNAR2
	WSB1		CTA-29F11.1			BRI3BP		NDUFV2	LETM1
	PRKCB		CD86			LYST		TSTD1	GPRC5C
	LFNG		PFKFB3			COX7B		PHYKPL	IRF2BP2
	ZEB2		IFI27			SELL		PSMA2	TRAM1
	WAC-AS1					SLC25A3		CCDC69	DDX24
	HLA-F					HSP90AB1		PSMD5-AS1	CSF2RB
	TACC1					RBMX		MT-ND6	SLC3A2
	RARA-AS1					ITGAE		RPS6KA4	FERMT3
	RAP2C					PABPC1		NUCKS1	SP110
	SNX10					SNRPB		POLB	SEC61G
	ERGIC1					PRDX3		N4BP2	MGST2
	LILRB3					VPREB3		C11orf58
	ACOT9					RPL18A		RBM6
						ATAD5		SAP30BP
						RNASEH2C		LY9
						HNRNPC		NREP
						PARP1		LRBA
						LRPPRC		MRPS33
						C4orf46		GNG11
						SRSF10		SND1-IT1
						DCAF7		SLC39A10
						RFC1		OGT
						CSE1L
						METAP2
						FANCL
						RPL6
						CEP152
						LSM4
						TARDBP
						CD84
						NRM
						ILF2
						PET100
						SYNCRIP
						VAMP8
						VPS35
						NDUFS6
						CCT6A
						BCL2L12
						RASGRP2
						CEP78
						TRIM28
						C1QBP
						AURKAIP1
						NDUFS5
						C8orf59
						ATP5A1
						TYW3
						XRCC6
						RFWD3
						ZNF714
						C17orf89
						RPN2
						RPA1
						HNRNPR
						UXT
						PAICS
						TIMM8B
						PTBP1
						USP48
						SVIP
						STRA13
						CCT4
						DCP2
						SFPQ
						AGTPBP1
						RTF1
						C20orf27
						SRSF1
						NDUFB9
						AGGF1
						RBBP7
						DDT
						CS

### Sheet: Supplementary Table 2B
Supplementary Table 2B: MSP4 short gene set signature (up and down).
These genes were declared as significantly differentially expressed in all the three contrasts (MPS4 vs MPS1, MPS2 and MPS3).
Gene	Up/Down regarding MPS4
LDHA	Up
CTSL	Up
TIMP1	Up
PLIN2	Up
PGK1	Up
ENO1	Up
CCL2	Up
ALOX5AP	Up
CXCL8	Up
CTSD	Up
GAPDH	Up
GSTO1	Up
TPI1	Up
SEC61G	Up
CD63	Up
C15orf48	Up
CD163	Up
VCAN	Up
CD14	Up
PKM	Up
C4orf3	Up
TREM1	Up
GLUL	Up
ERO1A	Up
S100A8	Up
MARCO	Up
FAM162A	Up
CTSB	Up
S100A9	Up
TGFBI	Up
JUN	Up
MIF	Up
MS4A4A	Up
RETN	Up
USMG5	Up
CXCL2	Up
FBP1	Up
GPNMB	Up
DAB2	Up
FABP5	Up
LGMN	Up
IER3	Up
HMOX1	Up
CCL3L3	Up
IGKC	Down
IGLC2	Down
IGHM	Down
IGHA1	Down
LGALS2	Down
EEF1A1	Down
HLA-DRB5	Down
HLA-DPA1	Down
SLC25A6	Down
NAP1L1	Down
FCN1	Down
IFI30	Down
CTSS	Down
MT-ATP6	Down
LIMD2	Down
FGL2	Down
CD48	Down
HLA-C	Down
PSMB9	Down
PTPRC	Down
MT-CO2	Down
CST3	Down
COTL1	Down
JAML	Down
DUSP2	Down
IFITM2	Down
JUNB	Down
TKT	Down
LST1	Down
HIGD2A	Down
TNFSF13B	Down
CFP	Down
PYCARD	Down
GLTSCR2	Down
CD52	Down
MT-CYB	Down
APOBEC3A	Down
CFD	Down
LCP1	Down
PGLS	Down
