## Supplementary Table 4 for "A faithful in vivo model of human macrophages in metastatic melanoma"

### Sheet: Supplementary Table 4A
Supplementary Table 4A. List of genes included in phagocytosis and angiogenesis gene sets, from Cheng 2021 (Related to Figure 7F).
Angiogenesis	Phagocytosis
CCND2	MRC1
CCNE1	CD163
CD44	MERTK
CXCR4	C1QB
E2F3
EDN1
EZH2
FGF18
FGFR1
FYN
HEY1
ITGAV
JAG1
JAG2
MMP9
NOTCH1
PDGFA
PTK2
SPP1
STC1
TNFAIP6
TYMP
VAV2
VCAN
VEGFA

### Sheet: Supplementary Table 4B
Supplementary Table 4B. Differentially expressed genes between MPS4_VCAN and MPS4_C1QC (Related to Figure 7G).
MAST R package was used . Gene is declared significant with FDR 1% and log2FC > 1.5.
primerid	Pr(>Chisq)	coef	ci.hi	ci.lo	FDR
C1QA	1.16202e-20	-2.18821	-1.74389	-2.63253	4.11239e-17
C1QC	9.2564e-20	-1.76274	-1.37481	-2.15068	1.63792e-16
TIMP1	3.41935e-17	1.96051	2.38464	1.53638	4.03369e-14
C1QB	1.66906e-16	-1.7458	-1.27626	-2.21535	1.4767e-13
FOLR2	1.09868e-15	-1.18385	-0.833685	-1.53401	6.6865e-13
VCAN	1.13363e-15	1.72191	2.06461	1.37921	6.6865e-13
BTG1	2.08792e-15	1.58432	1.94498	1.22367	1.05559e-12
MALAT1	1.75307e-14	1.6049	2.1712	1.0386	7.75512e-12
CTSC	7.88151e-14	-1.22027	-0.898266	-1.54227	3.09919e-11
RNASE1	2.5757e-13	-1.58968	-1.18265	-1.99672	9.11541e-11
OLR1	1.33528e-12	1.14207	1.39179	0.89235	4.29596e-10
C15orf48	2.23369e-12	1.65374	2.0762	1.23128	6.58751e-10
MCEMP1	2.98621e-12	1.01177	1.22967	0.793865	8.1294e-10
RGCC	3.70293e-12	1.10146	1.35321	0.849713	9.36049e-10
CD52	4.34825e-12	1.36982	1.69829	1.04136	1.00479e-09
SLC2A3	4.54273e-12	1.45688	1.78952	1.12424	1.00479e-09
F13A1	8.10984e-12	-0.973308	-0.626063	-1.32055	1.68828e-09
AQP9	8.72097e-12	0.735764	0.896426	0.575103	1.71464e-09
FCGRT	9.61941e-12	-1.04841	-0.774627	-1.3222	1.79174e-09
CD59	1.87923e-11	-0.941565	-0.619127	-1.264	3.3253e-09
MS4A6A	2.36891e-11	-1.15678	-0.755953	-1.5576	3.99217e-09
SLC11A1	3.62962e-11	1.12879	1.43039	0.827191	5.83874e-09
CXCR4	6.02456e-11	1.32138	1.62768	1.01508	9.26997e-09
CCL13	8.92902e-11	-1.25995	-0.804799	-1.7151	1.21947e-08
LDHA	8.95912e-11	0.911875	1.1666	0.657149	1.21947e-08
PLTP	8.35827e-11	-1.12747	-0.761301	-1.49364	1.21947e-08
LGMN	1.15538e-10	-1.07931	-0.671476	-1.48715	1.5144e-08
STAB1	2.708e-10	-0.687027	-0.437215	-0.936838	3.42272e-08
CREG1	2.9292e-10	-1.0042	-0.730932	-1.27747	3.57463e-08
VEGFA	4.05173e-10	0.756454	0.931858	0.581049	4.77969e-08
CTSZ	5.1504e-10	-1.00043	-0.691152	-1.3097	5.87976e-08
BLVRB	5.54369e-10	-0.965505	-0.603567	-1.32744	5.94519e-08
MARCKS	5.40662e-10	-1.01558	-0.67616	-1.35501	5.94519e-08
UPP1	6.27755e-10	1.11717	1.42709	0.807258	6.53419e-08
PLIN2	9.47762e-10	1.72537	2.19884	1.2519	9.58323e-08
CD74	2.36613e-09	-1.07325	-0.74682	-1.39967	2.26317e-07
FBP1	2.30858e-09	0.927683	1.16095	0.694415	2.26317e-07
NEAT1	2.44323e-09	0.713599	1.21479	0.212412	2.27542e-07
CALM2	4.84147e-09	-0.674303	-0.46456	-0.884046	4.39333e-07
TXN	6.73618e-09	-0.710928	-0.486486	-0.935369	5.95983e-07
SRGN	7.899e-09	0.775735	1.02109	0.530382	6.81818e-07
BCL2A1	8.28731e-09	1.11603	1.48459	0.747463	6.9218e-07
SERPINA1	8.41021e-09	1.0912	1.41264	0.769762	6.9218e-07
SLC25A37	1.06035e-08	0.791728	1.03363	0.549826	8.52857e-07
HLA-DMA	1.42842e-08	-0.980891	-0.697734	-1.26405	1.12337e-06
DNPH1	1.76722e-08	-0.679928	-0.391029	-0.968826	1.33068e-06
H3F3B	1.75919e-08	0.726087	1.04641	0.405768	1.33068e-06
FTL	3.20522e-08	-0.732791	-0.501835	-0.963747	2.31495e-06
HLA-DMB	5.57992e-08	-0.870048	-0.543426	-1.19667	3.94947e-06
HLA-DQB1	8.61943e-08	-1.01558	-0.68884	-1.34233	5.98121e-06
HINT1	9.28682e-08	-0.680398	-0.457006	-0.90379	6.3204e-06
TMEM176B	1.0266e-07	-0.594086	-0.336474	-0.851698	6.85494e-06
LIMS1	1.37866e-07	0.782846	1.08639	0.479298	8.87107e-06
AP2S1	1.80914e-07	-0.588762	-0.383587	-0.793936	1.12325e-05
PRDX1	2.22563e-07	-0.693625	-0.453676	-0.933575	1.35802e-05
UQCRQ	2.38706e-07	-0.690958	-0.437928	-0.943989	1.43183e-05
DDIT4	2.90999e-07	0.882595	1.14735	0.617842	1.71641e-05
FN1	3.01475e-07	1.0644	1.37442	0.75439	1.74905e-05
ENO1	3.24143e-07	0.637844	0.871911	0.403776	1.82086e-05
S100A8	3.81058e-07	1.36862	1.88267	0.854573	2.10713e-05
SLC16A3	4.74104e-07	0.890751	1.25548	0.526019	2.58132e-05
CAPZB	4.85275e-07	-0.614417	-0.371113	-0.857722	2.60211e-05
VAMP8	9.10477e-07	-0.659247	-0.380547	-0.937946	4.60311e-05
ANGPTL4	1.03686e-06	0.674719	0.877846	0.471593	5.11688e-05
ERO1A	1.04102e-06	0.836591	1.10377	0.569413	5.11688e-05
CD300E	1.27357e-06	0.65564	0.884682	0.426599	6.17417e-05
ALOX5AP	1.66662e-06	1.10314	1.51976	0.686524	7.76073e-05
SOD1	1.799e-06	-0.708142	-0.396232	-1.02005	8.26837e-05
APOE	2.17304e-06	-1.03546	-0.510342	-1.56058	9.85947e-05
ATOX1	2.26481e-06	-0.586542	-0.268314	-0.904771	0.000100189
ATP5H	2.23748e-06	-0.616614	-0.340511	-0.892717	0.000100189
IL1B	2.40716e-06	1.13069	1.50735	0.754019	0.000105172
RETN	2.60373e-06	0.932511	1.23567	0.629352	0.000112373
ATPIF1	3.15319e-06	-0.656352	-0.362347	-0.950358	0.000131284
STMN1	3.13697e-06	-0.609538	-0.3193	-0.899776	0.000131284
MAP3K8	3.60438e-06	0.747327	1.00267	0.491987	0.000148325
CLEC5A	3.68698e-06	0.660763	0.878684	0.442842	0.000149979
PDK1	4.07688e-06	NA	NA	NA	0.000163955
DBI	4.41485e-06	-0.593454	-0.327526	-0.859382	0.000175552
STXBP2	4.68103e-06	0.814129	1.10195	0.526308	0.000184068
NDRG1	6.15439e-06	0.640149	0.863705	0.416593	0.000234198
MRC1	6.47943e-06	-0.62493	-0.3361	-0.91376	0.00024334
CST3	8.5953e-06	-0.620366	-0.371582	-0.869151	0.000310395
MS4A4A	8.7108e-06	-0.758803	-0.464574	-1.05303	0.000311389
ADM	9.41638e-06	0.872449	1.17981	0.565093	0.000329946
HLA-DPA1	1.07814e-05	-0.831773	-0.510211	-1.15333	0.000374072
PHLDA1	1.3894e-05	0.630307	0.852334	0.408281	0.000463875
PLAUR	1.54118e-05	0.767399	1.11356	0.421238	0.000505022
CYTIP	1.84048e-05	0.669228	0.924342	0.414115	0.000571613
CALR	2.20928e-05	-0.75148	-0.440199	-1.06276	0.000674021
TREM1	2.34052e-05	0.684365	0.999985	0.368745	0.000707958
NUPR1	3.22115e-05	-0.774253	-0.375196	-1.17331	0.000942121
HLA-DRA	3.4697e-05	-0.805208	-0.454255	-1.15616	0.0010065
SLC25A5	3.78007e-05	-0.68315	-0.395576	-0.970723	0.00108762
NFKBIA	4.56058e-05	0.867358	1.29542	0.439299	0.00127086
CXCL8	6.3744e-05	1.32662	1.90989	0.743352	0.00168284
HLA-DRB1	6.41942e-05	-0.781392	-0.437936	-1.12485	0.00168284
TPI1	6.50506e-05	0.609787	0.909274	0.310301	0.00169275
HILPDA	7.09524e-05	0.585922	0.804293	0.36755	0.00181957
NAMPT	7.32489e-05	0.751248	1.09775	0.404742	0.00186383
COMT	9.53396e-05	-0.61171	-0.328335	-0.895085	0.00231101
HLA-DPB1	9.81384e-05	-0.815137	-0.451296	-1.17898	0.0023467
CCR2	0.000100305	NA	NA	NA	0.00236653
PPP1R15A	0.000101697	0.644494	0.926683	0.362305	0.00238349
NDUFA4	0.000108654	-0.592031	-0.333224	-0.850839	0.00252978
DUSP1	0.000175042	0.797751	1.22226	0.373238	0.00368387
APOC1	0.000258038	-0.748127	-0.343374	-1.15288	0.0050733
KLF6	0.000284942	0.734317	1.12667	0.341968	0.00543255
VSIG4	0.000361692	-0.688741	-0.340461	-1.03702	0.00659808
CEBPB	0.000502324	0.604115	0.901205	0.307025	0.00830713
